# Invivo and systematic analysis of random multigenic deletions associated with human diseases during epithelial morphogenesis in Drosophila

**DOI:** 10.1101/2021.01.20.427453

**Authors:** Usha Nagarajan, Shanmugasundaram Pakkiriswami, Sandiya Srinivasan, Niveditha Ramkumar, Rajeswari Rajaraman, Kumarasamy Thangaraj

**Author notes:** Equal contribution (Usha Nagarajan, Shanmugasundaram Pakkiriswami).

## Abstract

Random loss of multigenic loci on chromosomes, a crucial drive for evolution, occurs frequently in all living organisms. Analysis of such chromosomal disruption and understanding the consequences of their impact on the growth and development of multicellular organisms is challenging. In this report, we have addressed this issue using invivo mosaic analysis of deficiency lines in Drosophila. Genes on fly deficiency lines were compared with human orthologs for their implications in disease development during cytoskeletal processes and epithelial morphogenesis. The cytoskeletal phenotypes from the fly has been utilized to predict the function of human orthologs. In addition, as these Drosophila deficiency lines are equivalent to human microdeletions, based on the clonal behaviour and phenotypes generated, a systematic analysis has been carried out to establish the critical loci that correspond to Microdeletion Syndromes and Mendelian Disorders in humans. Further we have drawn the synteny that exists between these chromosomes and have identified critical region corresponding to defects. A few potential candidates that might have an implication in epithelial morphogenesis are also identified.
