## Supplemental DATA S4 (Sheet 1 to 5) for "Invivo and systematic analysis of random multigenic deletions associated with human diseases during epithelial morphogenesis in Drosophila"

### Sheet: Sheet1-Xchr-Critical region
DEF LINE	Number of genes deleted	Deficiency NO.	Av Number of clones generated	Av Size of the clones (%)	Av Size of clone
1740-1-1-1	14	Df(1)-7699	1	4.21667	0.0421667
1744 2-3-1	45	Df(1)-9053	0.33	5.53333	0.0553333
1740-3-1-1	16	Df(1)-7700	83.6657	24.3411	0.243411
1740-4-1-1	18	Df(1)-8030	51.6667	11.9333	0.119333
1740-5-1	11	Df(1)-7702	22.9987	6.47667	0.0647667
1740-6-1-1	20	Df(1)-7703	12.3333	39.7333	0.397333	1E3-1F3
1744 7-1--1	25	Df(1)-9281	46.22	9.53333	0.0953333	1E3-1F4	Naa30A	1F3-1F4
1740-8-1-1 n	33	Df(1)-7704	2.33333	4.86	0.0486
1740-9-2-1	15	Df(1)-7769	10.5	14.1	0.141
1744 10-1-1	72	Df(1)-9299	3.33333	29.5	0.295
1744 12-1-1	34	Df(1)-9054	4.83333	6.67333	0.0667333
1740-11-1-1	65	Df(1)-8950	11.6667	14.0833	0.140833
1740-69-1-1	15	Df(1)-9345	13.3333	5.05	0.0505	2F6-3A4	boi	3A2-3A3
1740-13-1-1	9	Df(1)-7705	91.1667	64.5667	0.645667	3A2-3A4	boi
1740-14-1-1	6	Df(1)-7706	65.331	41.1067	0.411067	3A2-3A3	boi	3A2-3A3
1740-15-1-1	18	Df(1)-8031	2.66667	23.6667	0.236667	3A3-3A8	sgg,boi
1740-70-1-1	10	Df(1)-9518	8.1	8.68	0.0868	3A6-3A8
1740-71-5-1	3	Df(1)-9348	36.6	11.5978	0.115978	3A8-3B1	sgg	3A8
1740-16-1-1	40	Df(1)-8948	6.66667	17.7933	0.177933	3B1-3C5
1740-17-1-1	11	Df(1)-7707	12.8333	25.2267	0.252267	3D2-3D4
1740-18-1-1	22	Df(1)-9169	28	7.31433	0.0731433	3D3-3F1	>1 GENE	3D3-3D4
1740-19-1-1	26	Df(1)-9055	7.58333	15.2817	0.152817	4B6-4D5
1740-20-1-1	51	Df(1)-8956	5.83333	14.4333	0.144333	4B3-4C7	>1 GENE	4B6-4C7
1740-21-1-2	5	Df(1)-7753	26.4433	5.58777	0.0558777
1740-22-3-1	5	Df(1)-7708	42.8333	6.24333	0.0624333	4F10-5A2
1744 23-1-1	4	Df(1)-7709	63.6667	27.6667	0.276667	5A2-5A6	CG12730	5A2
1740-24-1-1	19	Df(1)-7710	22.9533	11.1898	0.111898
1740-25-4-1	50	Df(1)-8949	11.3333	6.83333	0.0683333
1740-26-1-1	21	Df(1)-7711	103.287	23.9	0.239
1740-27-4-1	47	Df(1)-8032	1.66667	22.1333	0.221333
1744 28-1-1	63	Df(1)-8947	4.5	7.035	0.07035
1740-30-1-1	13	Df(1)-7713	50.1667	9.65667	0.0965667
1740-31-1-1	9	Df(1)-7714	25.1667	14.6333	0.146333
1740-32-1-1	14	Df(1)-8955	64	12.3333	0.123333
1740-33-1-1	6	Df(1)-7715	4	8.27	0.0827
1744 35-10-1	42	Df(1)-9216	31.8667	19.4517	0.194517
1740-36-1-1	3	Df(1)-7770	76.8333	9.71867	0.0971867
1744 37-1-1	48	Df(1)-9153	26.1667	9.08333	0.0908333
1740-39-1-2	28	Df(1)-9154	2.33333	7.41777	0.0741777
1740-40-1-1	7	Df(1)-7716	34.22	18.61	0.1861	10D1-10D7	FucT6	10D5-10D5
1740-47-1-1	20	Df(1)-8952	18	10.3867	0.103867
1740-48-1-1	63	Df(1)-24146	3.62667	6.23333	0.0623333
1740-49-1-1	27	Df(1)-9352	17.1067	10.0353	0.100353
1740-50-1-1	19	Df(1)-7719	18.6667	14.22	0.1422
1744 53-1-1	52	Df(1)-8954	13.3333	13.4633	0.134633
1740-68-1-1	4	Df(1)-9052	34	24.4533	0.244533
1744 72-1-1	37	Df(1)-24145	29.4433	9.12222	0.0912222
1740-74-1-1	14	Df(1)-9625	64.4333	25.43	0.2543
1740-76-1-1	32	Df(1)-9056	64.5333	10.015	0.10015
1740-77-1-1	10	Df(1)-9057	69.0833	8.8	0.088
1740-78-1-1	40	Df(1)-9058	25.8333	15.9	0.159
1740-79-2-1	58	Df(1)-8898	35.3333	33.6667	0.336667
1740-80-5-1	16	Df(1)-9218	33.1067	7.95557	0.0795557
1740-81-1-1	9	Df(1)-9414	38.3333	30.3333	0.303333
1740-82-1-1	15	Df(1)-29732	50.2767	13.4211	0.134211
1740-84-5-1	50	Df(1)-9220	4.66667	7.30443	0.0730443
1740-85-1-1	10	Df(1)-8899	48.3333	9.05333	0.0905333
1744 87-1-1	7	Df(1)-29733	40.5	16.225	0.16225
